# Developmentally regulated *tcf7l2* splice variants mediate transcriptional repressor functions during eye formation

**DOI:** 10.1101/607713

**Authors:** Rodrigo M. Young, Kenneth B. Ewan, Veronica P. Ferrer, Miguel L. Allende, Jasminka Godovac-Zimmermann, Trevor C. Dale, Stephen W. Wilson

## Abstract

Tcf7l2 mediates Wnt/β-Catenin signalling during development and is implicated in cancer and type-2 diabetes. The mechanisms by which Tcf7l2 and Wnt/β-Catenin signalling elicits such a diversity of biological outcomes are poorly understood. Here, we study alternatively spliced *tcf7l2* in zebrafish and show that only splice variants that include exon 5 and an analogous human *tcf7l2* variant can effectively provide compensatory repressor function to restore eye formation in embryos lacking *tcf7l1a/tcf7l1b* function. Knockdown of exon 5 specific *tcf7l2* variants in *tcf7l1a* mutants also compromises eye formation and these variants can effectively repress Wnt pathway activity in reporter assays using Wnt target gene promoters. We show that the repressive activities of exon5-coded variants are likely explained by their interaction with Tle co-repressors. Furthermore, phosphorylated residues in Tcf7l2 coded exon5 facilitate repressor activity. Our studies suggest that developmentally regulated splicing of *tcf7l2* can influence the transcriptional output of the Wnt pathway.
