## Supplementary Tables for "Developmentally regulated *tcf7l2* splice variants mediate transcriptional repressor functions during eye formation"

### Sheet: 1
	A		0	6	12	24	48	72	96	(hpf)
		only exon 4	+	+	++	++	+	+	+
		only exon 5	-	-	-	-	+	+	+
		no exon4/5	-	-	-	-	+	+	+
		exons 4&5	-	+	+	+	+	+	+
		Short-Ct	-	-	-	-	+	+	+
	exon 4 vs exon15	Medium-Ct	-	-	-	-	++	++	++
		Long-Ct	+	+	+	+	+	+	+
		Short-Ct	-	-	-	-	+	+	-
	exon 5 vs exon15	Medium-Ct	-	-	-	-	++	++	++
		Long-Ct	-	+	+	+	-	-	-
	B
		Tcf7l2 variant	0	6	12	24	48	72	96	(hpf)
		4S	-	-	-	-	+	+	+
		4M	-	-	-	-	+	+	+
		4L	+	+	+	+	+	+	+
		5S	-	-	-	-	+	+	-
		5M	-	-	-	-	+	+	+
		5L	-	-	-	-	-	-	-
		45S	-	-	-	-	?	?	-
		45M	-	-	-	-	?	?	?
		45L	-	+	+	+	-	-	-

### Sheet: 2
	A		Eye	Brain	Gut	Liver	Pancras	Ovaries	Testes
		exon 4	++	++	++	++	++	++	++
		exon 5	-	+	-	-	-	-	-
		no exon4/5	-	+	-	-	-	-	-
		exons 4&5	+	+	+	+	+	+	+
		Short-Ct	+	++	-	-	-	-	-
	exon 4 vs exon15	Medium-Ct	-	+	-	-	+	-	-
		Long-Ct	+	-	+	+	-	+	+
		Short-Ct	-	++	-	-	-	-	-
	exon 5 vs exon15	Medium-Ct	+	+	-	-	+	-	-
		Long-Ct	++	-	+	+	++	+	+
	B
		Tcf7l2 variant	Eye	Brain	Gut	Liver	Pancras	Ovaries	Testes
		4S	+	?	-	-	-	-	-
		4M	-	?	-	-	+	-	-
		4L	+	-	+	+	-	+	+
		5S	-	?	-	-	-	-	-
		5M	+	?	-	-	-	-	-
		5L	+	-	-	-	-	-	-
		45S	-	?	-	-	-	-	-
		45M	-	?	-	-	+	-	-
		45L	+	-	+	+	+	+	+

### Sheet: 3
	wildtype	tcf7l1a-/-	tcf7l2-/-	tcf7l1a-/-
				tcf7l2-/-
	1.40912e+06	1.06993e+06	1.41713e+06	1.03075e+06
	1.26733e+06	1.07853e+06	1.52178e+06	1.17798e+06
	1.45997e+06	1.19617e+06	1.62583e+06	1.20043e+06
	1.34332e+06	785604	1.31563e+06	820072
	1.47015e+06	1.01254e+06	1.7037e+06	1.10301e+06
	988032	1.03108e+06	1.49527e+06	1.02058e+06
	1.55472e+06	1.1864e+06	1.46271e+06	1.13214e+06
	1.49944e+06	939178	1.39152e+06	1.17064e+06
	1.55896e+06	1.01023e+06	1.20702e+06	1.15445e+06
	1.45957e+06	1.10127e+06	1.33356e+06	836492
	1.21251e+06	1.05505e+06	1.44406e+06	1.15934e+06
	1.25233e+06	968532	1.37724e+06
	1.33225e+06	988700	1.63911e+06
	1.41804e+06	1.01199e+06	1.252e+06
		979666
		1.0316e+06
Avg	1.37327e+06	1.0279e+06	1.4419e+06	1.07326e+06
SD	155327	96151.7	146016	134059
%		74.851	104.998	78.1539

### Sheet: 4
		tcf7l1a-/-
		total	eyeless	%	with eyes	%with eyes
		48	48	100	0	0
	0.12pmol mo tcf7l1b	108	106	98.1481	2	1.85185
		114	112	98.2456	2	1.75439
		63	62	98.4127	1	1.5873
	1.25pmol moSP tcf7l2	30	30	100	0	0
		35	34	97.1429	1	2.85714

### Sheet: 5
		tcf7l1a-/-+tcf7l1b mo
	mRNA injected	Total	eyeless	with eyes	%rescue
		70	6	64	91.4286
	tcf7l1a	36	0	36	100
		35	0	35	100
		55	45.5856	9.41441	17.1171
	4L-tcf7l2	54	46	8	14.8148
		37	28.3836	8.61644	23.2877
		70	5.03597	64.964	92.8058
	45L-tcf7l2	50	7	43	86
		43	4.94253	38.0575	88.5057
		23	20.4444	2.55556	11.1111
	MT-4L-tcf7l2	57	48.4248	8.57522	15.0442
		70	55	15	21.4286
		90	24	66	73.3333
	MT-45L-tcf7l2	75	25.1678	49.8322	66.443
		34	9.13433	24.8657	73.1343
		57	48.4248	8.57522	15.0442
	MT-AA-tcf7l2	35	31.4493	3.55072	10.1449
		25	22	3	12
	MT-AS-tcf7l2	21	5	16	76.1905
		13	3	10	76.9231
	MT-TA-tcf7l2	21	1	19	90.4762
		23	7	16	69.5652
		13	2	11	84.6154
	MT-EE-tcf7l2	25	6	19	76
		10	2	8	80

### Sheet: 6
		moC	moSP2
		1539790	994387
		1489387	951350
		1489023	1061834
		1543005	1050703
		1385218	1158959
		1549580	1069021
		1395201	1083239
		1553832	913785
		1542806	1106616
		1534270	1113041
	Avg	1.50221e+06	1.05029e+06
	SD	63366.2	76038.8
	%		69.9165

### Sheet: 7
		cdx1							engrailed
		C	flag-ax2	+4L	+45L	+AA			C	flag-ax2	+4L	+45L	+AA
		162480	1734640	786910	339550	565190			3120	6640	4500	3150	4770
		151820	1582890	735220	221480	571840			2200	5910	4560	2780	4770
		163410	1737140	853620	235400	658670			1740	5460	4630	3380	5290
	Avg	159237	1684890	791917	265477	598567		Avg	2353.33	6003.33	4563.33	3103.33	4943.33
	SD	6439.83	88343.4	59358.6	64525.9	52157.1		SD	702.662	595.511	65.0641	302.71	300.222
	%			47.0011	15.7563	35.5256		%			76.0133	51.6935	82.3431
		jun							lef1
		C	flag-ax2	+4L	+45L	+AA			C	flag-ax2	+4L	+45L	+AA
		3370	127430	36640	19870	24110			750	139470	69820	32050	67940
		1880	86870	31280	17630	27190			1190	119730	98250	43020	72470
		1120	75140	35150	14510	27180			780	94590	115310	44120	89360
	Avg	2123.33	96480	34356.7	17336.7	26160		Avg	906.667	117930	94460	39730	76590
	SD	1144.57	27437.7	2766.66	2692.01	1775.36		SD	245.832	22494.1	22980.6	6673.78	11288.7
	%			35.6101	17.9692	27.1144		%			80.0984	33.6895	64.9453
		siamois							topflash
		C	flag-ax2	+4L	+45L	+AA			C	flag-ax2	+4L	+45L	+AA
		13150	102940	107210	44690	88790			26510	991350	207740	123110	224000
		13580	102720	84920	41740	80080			18670	659380	179790	113170	239070
		13890	93100	100070	33910	99960			23960	565940	267340	131750	228720
	Avg	13540	99586.7	97400	40113.3	89610		Avg	23046.7	738890	218290	122677	230597
	SD	371.618	5618.69	11382.3	5571.05	9965.33		SD	3999	223573	44718.3	9297.58	7708.28
	%			97.8043	40.2798	89.9819		%			29.543	16.6028	31.2085

### Sheet: 8
		cdx1							engrailed
		C	VP16-tcf7l2	+4L	+45L	+AA			C	VP16-tcf7l2	+4L	+45L	+AA
		4597	27660	21600	9983	19519			149	1564	2376	724	1497
		5695	25020	20088	7482	21310			180	2278	2980	890	2406
		5768	27120	16812	6554	20772			128	3263	1325	558	2759
	Avg	5353.33	26600	19500	8006.33	20533.7		Avg	152.333	2368.33	2227	724	2220.67
	SD	656.02	1394.7	2447.56	1773.61	918.979		SD	26.1598	853.095	837.5	166	651.093
	%			73.3083	30.099	77.1942		%			94.0324	30.57	93.765
		lef1							Jun
		C	VP16-tcf7l2	+4L	+45L	+AA			C	VP16-tcf7l2	+4L	+45L	+AA
		3458	7499	7489	4670	7386			30211	971564	782376	846724	829075
		2619	6927	7873	4146	6976			32044	1012278	972980	989890	970876
		2278	7151	3945	4549	4908			35589	870263	801325	895558	819376
	Avg	2785	7192.33	6435.67	4455	6423.33		Avg	32614.7	951368	852227	910724	873109
	SD	607.262	288.231	2165.51	274.356	1328.23		SD	2734.04	73129.8	105003	72778	84807.5
	%			89.4795	61.941	89.3081		%			89.5791	95.7278	95.8698
		siamois							topflash
		C	VP16-tcf7l2	+4L	+45L	+AA			C	VP16-tcf7l2	+4L	+45L	+AA
		1290	17953	12675	8898	11213			526	13625	4777	1225	7749
		1207	13336	18757	7521	12963			637	10748	5580	1780	8920
		1394	17036	13391	10511	13167			529	9673	3925	539	6163
	Avg	1297	16108.3	14941	8976.67	12447.7		Avg	564	11348.7	4760.67	1181.33	7610.67
	SD	93.6963	2444.3	3324.09	1496.55	1074.11		SD	63.2376	2043.32	827.621	621.651	1383.7
	%			92.7532	55.7268	77.2747		%			41.9491	10.4094	67.0622

### Sheet: 9
Search parameters
Enzyme:	Trypsin: cuts C-term side of KR unless next residue is P.
Fixed modifications:		Carbamidomethyl (C)
Variable modifications:		Oxidation (M), Phospho (ST), Phospho (Y), Biotin (K), Biotin (N-term)
Protein sequence coverage: 40%
Peptide recovered from Tf7
ppm	Score	Peptide
-0.067	0	47	K.ISENSSAER.D + Phospho (ST)
-6.28	1	4	K.ISENSSAERDLADVK.S
-0.41	0	171	K.SSLVNESETNQNSSSDSEAER.R
-0.1	0	79	K.SSLVNESETNQNSSSDSEAER.R
3.57	0	2	K.SSLVNESETNQNSSSDSEAER.R + 6 Phospho (ST); Biotin (N-term)
8.87	3	0	R.SESFRDKTRESLEEAAK.R + Phospho (ST); Biotin (K)
-0.023	1	40	K.TRESLEEAAK.R + Phospho (ST)
0.42	0	58	R.ESLEEAAK.R
1.41	1	50	R.ESLEEAAKR.Q
1.31	1	20	K.RQDGGLFK.S
-0.55	0	39	K.SPPYPGYPFIMIPDLTSPYLPNGSLSPTAR.T
-0.58	0	63	K.SPPYPGYPFIMIPDLTSPYLPNGSLSPTAR.T + Oxidation (M)
-2.11	0	39	K.SPPYPGYPFIMIPDLTSPYLPNGSLSPTAR.T + Phospho (ST)
-0.3	0	77	K.SPPYPGYPFIMIPDLTSPYLPNGSLSPTAR.T + Phospho (ST)
-0.52	0	42	K.SPPYPGYPFIMIPDLTSPYLPNGSLSPTAR.T + Oxidation (M); Phospho (ST)
-0.75	1	32	R.TYLQMKWPLLDVQAGSLQSR.Q + Biotin (K)
-0.7	1	8	R.TYLQMKWPLLDVQAGSLQSR.Q + Biotin (N-term)
-0.67	1	97	R.TYLQMKWPLLDVQAGSLQSR.Q + Biotin (K)
0.024	1	74	R.TYLQMKWPLLDVQAGSLQSR.Q + Biotin (K)
-2.88	1	58	R.TYLQMKWPLLDVQAGSLQSR.Q + Oxidation (M); Biotin (N-term)
-1.42	1	42	R.TYLQMKWPLLDVQAGSLQSR.Q + Oxidation (M); Biotin (N-term)
-0.94	1	86	R.TYLQMKWPLLDVQAGSLQSR.Q + Oxidation (M); Biotin (K)
-0.63	1	59	R.TYLQMKWPLLDVQAGSLQSR.Q + Oxidation (M); Biotin (K)
-0.39	1	71	R.TYLQMKWPLLDVQAGSLQSR.Q + Oxidation (M); Biotin (N-term)
-0.045	1	65	R.TYLQMKWPLLDVQAGSLQSR.Q + Oxidation (M); Biotin (N-term)
1.62	1	26	R.TYLQMKWPLLDVQAGSLQSR.Q + Oxidation (M); Biotin (K)
2.7	1	63	R.TYLQMKWPLLDVQAGSLQSR.Q + Phospho (ST); Biotin (N-term)
-2.36	0	27	K.WPLLDVQAGSLQSR.Q
-1.23	0	44	K.WPLLDVQAGSLQSR.Q
-0.72	0	48	K.WPLLDVQAGSLQSR.Q
-0.61	0	33	K.WPLLDVQAGSLQSR.Q
-0.6	0	44	K.WPLLDVQAGSLQSR.Q
-0.42	0	14	K.WPLLDVQAGSLQSR.Q
-0.42	0	26	K.WPLLDVQAGSLQSR.Q
-0.4	0	15	K.WPLLDVQAGSLQSR.Q
-0.24	0	36	K.WPLLDVQAGSLQSR.Q
-0.24	0	48	K.WPLLDVQAGSLQSR.Q
-0.23	0	32	K.WPLLDVQAGSLQSR.Q
-0.21	0	59	K.WPLLDVQAGSLQSR.Q
-0.15	0	105	K.WPLLDVQAGSLQSR.Q
-0.14	0	52	K.WPLLDVQAGSLQSR.Q
-0.087	0	42	K.WPLLDVQAGSLQSR.Q
-0.075	0	24	K.WPLLDVQAGSLQSR.Q
0.078	0	85	K.WPLLDVQAGSLQSR.Q
0.1	0	39	K.WPLLDVQAGSLQSR.Q
0.32	0	38	K.WPLLDVQAGSLQSR.Q
0.5	0	45	K.WPLLDVQAGSLQSR.Q
1.46	0	30	K.WPLLDVQAGSLQSR.Q
-0.33	1	29	K.DARSPSPAHIVGPFCLEFPGQTDLSLHQLQLSNK.V + Phospho (ST)
-0.6	0	36	R.SPSPAHIVGPFCLEFPGQTDLSLHQLQLSNK.V
-0.45	0	73	R.SPSPAHIVGPFCLEFPGQTDLSLHQLQLSNK.V
0.064	0	33	R.SPSPAHIVGPFCLEFPGQTDLSLHQLQLSNK.V
-0.74	0	48	R.SPSPAHIVGPFCLEFPGQTDLSLHQLQLSNK.V + Phospho (ST)
-0.39	0	41	R.SPSPAHIVGPFCLEFPGQTDLSLHQLQLSNK.V + Phospho (ST)
0.017	0	70	R.HPYPTALTVNASMSSLLSSR.F
0.13	0	59	R.HPYPTALTVNASMSSLLSSR.F + Oxidation (M)
3.65	0	85	R.HPYPTALTVNASMSSLLSSR.F + Oxidation (M)
-0.52	0	115	K.QESSHSDIGSLNSSK.H
-0.51	0	21	K.QESSHSDIGSLNSSK.H
-0.24	0	58	K.QESSHSDIGSLNSSK.H
0.66	0	69	K.QESSHSDIGSLNSSK.H
-0.81	1	35	K.QESSHSDIGSLNSSKHQDAK.K + Biotin (K)
-0.36	1	12	K.QESSHSDIGSLNSSKHQDAK.K + Biotin (K)
-0.16	0	61	K.KPLNAFMLYMK.E
0.053	0	60	K.KPLNAFMLYMK.E
-0.71	0	29	K.KPLNAFMLYMK.E + Oxidation (M)
-0.024	0	29	K.KPLNAFMLYMK.E + Oxidation (M)
-0.0051	0	54	K.KPLNAFMLYMK.E + Oxidation (M)
0.28	0	11	K.KPLNAFMLYMK.E + Oxidation (M)
-0.24	0	36	K.KPLNAFMLYMK.E + 2 Oxidation (M)
-0.22	0	37	K.KPLNAFMLYMK.E + 2 Oxidation (M)
0.52	0	35	K.KPLNAFMLYMK.E + 2 Oxidation (M)
-0.43	1	56	R.AKVVAECTLK.E + Biotin (K)
-0.44	0	64	K.VVAECTLK.E
-0.047	0	23	K.VVAECTLK.E
0.2	1	46	K.VVAECTLKESAAINQILGR.R + Biotin (N-term)
-7.25	0	34	K.ESAAINQILGR.R
-5.37	0	51	K.ESAAINQILGR.R
-3.9	0	26	K.ESAAINQILGR.R
-2.79	0	43	K.ESAAINQILGR.R
-2.55	0	35	K.ESAAINQILGR.R
-2.53	0	35	K.ESAAINQILGR.R
-2.09	0	35	K.ESAAINQILGR.R
-1.98	0	32	K.ESAAINQILGR.R
-1.93	0	43	K.ESAAINQILGR.R
-1.13	0	31	K.ESAAINQILGR.R
-1.1	0	41	K.ESAAINQILGR.R
-1.03	0	37	K.ESAAINQILGR.R
-0.67	0	36	K.ESAAINQILGR.R
-0.55	0	27	K.ESAAINQILGR.R
-0.31	0	60	K.ESAAINQILGR.R
-0.24	0	38	K.ESAAINQILGR.R
-0.16	0	38	K.ESAAINQILGR.R
-0.11	0	57	K.ESAAINQILGR.R
-0.071	0	29	K.ESAAINQILGR.R
-0.02	0	40	K.ESAAINQILGR.R
0.049	0	45	K.ESAAINQILGR.R
0.066	0	28	K.ESAAINQILGR.R
0.17	0	25	K.ESAAINQILGR.R
0.27	0	35	K.ESAAINQILGR.R
0.37	0	38	K.ESAAINQILGR.R
-0.25	0	24	R.QLHMQLYPGWSAR.D + Oxidation (M)
-0.21	0	47	R.QLHMQLYPGWSAR.D + Oxidation (M)
-0.41	0	134	K.TSGSAHNGSLDPSDVSSSR.S
0.42	0	69	K.TSGSAHNGSLDPSDVSSSR.S
